# Genomic profiling of climate adaptation in *Aedes aegypti* along an altitudinal gradient in Nepal indicates non-gradual expansion of the disease vector

**DOI:** 10.1101/2022.04.20.488929

**Authors:** Isabelle Marie Kramer, Markus Pfenninger, Barbara Feldmeyer, Meghnath Dhimal, Ishan Gautam, Pramod Shreshta, Sunita Baral, Parbati Phuyal, Juliane Hartke, Axel Magdeburg, David A. Groneberg, Bodo Ahrens, Ruth Müller, Ann-Marie Waldvogel

## Abstract

**Background:** Driven by globalization, urbanization and climate change, the distribution range of invasive vector species has expanded to previously colder ecoregions. To reduce health-threatening impacts on humans, insect vectors are extensively studied. Population genomics can reveal the genomic basis of adaptation and help to identify emerging trends of vector expansion.

**Results:** By applying whole genome analyses and genotype-environment associations to populations of the main dengue vector *Ae. aegypti,* sampled along an altitudinal temperature gradient in Nepal (200- 1300m), we identify adaptive traits and describe the species’ genomic footprint of climate adaptation to colder ecoregions. We found two clusters of differentiation with significantly different allele frequencies in genes associated to climate adaptation between the highland population (1300m) and all other lowland populations (≤ 800 m). We revealed non-synonymous mutations in 13 of the candidate genes associated to either altitude, precipitation or cold tolerance and identified an isolation-by-environment differentiation pattern.

**Conclusion:** Other than the expected gradual differentiation along the altitudinal gradient, our results reveal a distinct genomic differentiation of the highland population. This finding either indicates a differential invasion history to Nepal or local high-altitude adaptation explaining the population’s phenotypic cold tolerance. In any case, this highland population can be assumed to carry pre-adapted alleles relevant for the species’ invasion into colder ecoregions worldwide that way expanding their climate niche.
