## Additional File 2 for "Genomic profiling of climate adaptation in *Aedes aegypti* along an altitudinal gradient in Nepal indicates non-gradual expansion of the disease vector"

### Sheet: Table 1
LFMM
	ENV1	ENV2	ENV4
Gene Hits	46	172	64
SNPs	47	216	69
EAP-OW
Gene Hits	8	31	13
SNPs	9	40	14
non-synonynmous SNPs	2	12	3
EAP-OWP
Gene Hits	43	123	59
SNPs	44	163	64

### Sheet: Table 2
GENEID	LOCUS tag	gene description		not present in OWP
110676099		growth hormone secretagogue receptor type 1-like	BOLD	Present in OW
110680774		disheveled-associated activator of morphogenesis 1-like
110680966		zinc finger protein ZXDC-like
5564210	AAEL009930	uncharacterized LOC5564210
5564314	AAEL000581	5-oxoprolinase
5564327	AAEL000584	transcription factor SOX-3
5564586	AAEL004342	general odorant-binding protein 99b
5565763	AAEL004969	uncharacterized LOC5565763
5566116	AAEL005174	uncharacterized LOC5566116
5566382	AAEL005347	breast cancer anti-estrogen resistance protein 3
5567239	AAEL000900	serendipity locus protein alpha
5568147	AAEL006567	mucin-5AC
5568191		zinc finger protein 135
5568692	AAEL007052	pancreatic triacylglycerol lipase
5568773	AAEL007111	protein phosphatase PHLPP-like protein
5568908	AAEL007215	integrator complex subunit 5
5569027	AAEL007313	tRNA (adenine(37)-N6)-methyltransferase
5569551	AAEL007742	proto-oncogene tyrosine-protein kinase ROS
5570210	AAEL007742	proto-oncogene tyrosine-protein kinase ROS
5570553	AAEL008374	E3 ubiquitin-protein ligase Nedd-4
5570655	AAEL008466	homeobox protein B-H1
5571028	AAEL008752	titin
5571379	AAEL009022	Ca(2+)/calmodulin-responsive adenylate cyclase
5572023	AAEL000219	glyoxalase domain-containing protein 4
5572144	AAEL009554	serine protease 53
5572167	AAEL009583	filamin-A
5572723	AAEL009991	myosin-IIIb
5573440	AAEL010477	protein THEM6
5573536	AAEL010576	modifier of mdg4
5573614	AAEL010620	uncharacterized protein C6orf203
5573842	AAEL010747	protein enabled
5573847	AAEL010770	uncharacterized LOC5573847
5574709	AAEL011348	apyrase
5575017	AAEL011566	hemicentin-1
5575226	AAEL011690	ionotropic receptor 87a2
5575698	AAEL013708	MIEF1 upstream open reading frame protein
5577094	AAEL012996	rho GDP-dissociation inhibitor 1
5577172	AAEL013049	nitrilase and fragile histidine triad fusion protein NitFhit
5577179	AAEL013046	glucose dehydrogenase [FAD, quinone]
5577642	AAEL003213	guanine deaminase
5578503	AAEL013711	probable peptide chain release factor C12orf65, mitochondrial
5578898	AAEL013902	programmed cell death protein 2
5578955	AAEL013936	serine protease inhibitor 28Dc
5579004	AAEL003812	uncharacterized LOC5579004
5579658	AAEL003949	WD repeat-containing protein 43
5580025	AAEL009648	ectopic P granules protein 5 homolog

### Sheet: Table 3
GENEID	LOCUS tag	gene description		not present in OWP
110674007		farnesol dehydrogenase-like	BOLD	Present in OW
110674038		cadherin-87A
110674250		ftz segmentation protein fushi tarazu
110674399		phosphatidylinositol-glycan biosynthesis class W protein-like
110675257		nesprin-1-like
110676099		growth hormone secretagogue receptor type 1-like
110676785		uncharacterized LOC110676785
110676839		uncharacterized LOC110676839
110677844		uncharacterized LOC110677844
110678626		zinc finger protein 189-like
110679210		uncharacterized LOC110679210
110679879		uncharacterized LOC110679879
110680774		disheveled-associated activator of morphogenesis 1-like
110680966		zinc finger protein ZXDC-like
23687474	AAEL017054	zinc finger CCCH domain-containing protein 13
23687681	AAEL012294	adenylate cyclase type 9
23687938	AAEL013633	ubiquitin-conjugating enzyme E2 H
5563733	AAEL014090	zinc finger protein 836
5563795	AAEL003933	uncharacterized LOC5563795
5563818	AAEL014148	caspase-8
5563982	AAEL004007	tRNA modification GTPase GTPBP3, mitochondrial
5564210	AAEL009930	uncharacterized LOC5564210
5564260	AAEL004166	protein furry
5564321	AAEL000575	apyrase
5564327	AAEL000584	transcription factor SOX-3
5564337	AAEL004219	GTPase-activating Rap/Ran-GAP domain-like protein 3
5564524	AAEL014491	paired amphipathic helix protein Sin3a
5564545	AAEL004308	proteasome subunit alpha type-5
5564586	AAEL004342	general odorant-binding protein 99b
5564612	AAEL014534	GATOR complex protein WDR59
5564654	AAEL004366	stabilizer of axonemal microtubules 1
5565385	AAEL004774	zinc finger protein 665
5565414		otoferlin
5565450	AAEL000651	maltase A3
5565486	AAEL004810	uncharacterized LOC5565486
5565645	AAEL004897	probable chitinase 10
5565695	AAEL004919	neuronal acetylcholine receptor subunit alpha-4
5565736	AAEL004964	PDZ domain-containing protein 2
5565763	AAEL004969	uncharacterized LOC5565763
5565800	AAEL005003	CBL-interacting protein kinase 18
5565841	AAEL005043	multidrug resistance-associated protein 1
5565843	AAEL005045	multidrug resistance-associated protein 1
5566116	AAEL005174	uncharacterized LOC5566116
5566305	AAEL005303	tubulin-specific chaperone D
5566382	AAEL005347	breast cancer anti-estrogen resistance protein 3
5566484	AAEL005401	protein CREG1
5566519	AAEL005445	uncharacterized LOC5566519
5567188	AAEL000855	protein O-mannosyltransferase 1
5567217	AAEL000918	glutactin
5567307	AAEL005960	DNA-directed RNA polymerase II subunit RPB1
5567368	AAEL006040	coatomer subunit beta'
5567590	AAEL006172	another transcription unit protein
5567819	AAEL001004	protein maelstrom homolog
5567847	AAEL000994	uncharacterized LOC5567847
5568147	AAEL006567	mucin-5AC
5568187	AAEL006615	zinc finger protein 420
5568191		zinc finger protein 135
5568244	AAEL006680	AF4/FMR2 family member 4
5568350	AAEL001067	uncharacterized LOC5568350
5568353	AAEL001071	glutathione S-transferase 1
5568396	AAEL006781	rab11 family-interacting protein 4B
5568406	AAEL006823	probable 4-coumarate--CoA ligase 3
5568413	AAEL006827	cytochrome P450 CYP12A2
5568436	AAEL012661	eukaryotic translation initiation factor 3 subunit G
5568697	AAEL007068	lipase member H-B
5568773	AAEL007111	protein phosphatase PHLPP-like protein
5568871	AAEL007180	ELKS/Rab6-interacting/CAST family member 1
5568908	AAEL007215	integrator complex subunit 5
5568910	AAEL007202	nuclear hormone receptor HR96
5568978	AAEL007278	uncharacterized LOC5568978
5569057	AAEL007331	attractin
5569243	AAEL007505	homeobox protein araucan
5569551	AAEL007742	proto-oncogene tyrosine-protein kinase ROS
5569560	AAEL007741	fatty acid hydroxylase domain-containing protein 2
5569680	AAEL007823	protein argonaute-3
5570144	AAEL008117	uncharacterized LOC5570144
5570275	AAEL008198	protein draper
5570545	AAEL008368	odorant receptor 13
5570551	AAEL008362	extracellular sulfatase SULF-1 homolog
5570605	AAEL008362	extracellular sulfatase SULF-1 homolog
5570655	AAEL008466	homeobox protein B-H1
5570673	AAEL008484	uncharacterized LOC5570673
5570690	AAEL008498	coiled-coil domain-containing protein 40
5570781	AAEL008527	endothelin-converting enzyme 2
5571028	AAEL008752	titin
5571135	AAEL008829	uncharacterized LOC5571135
5571307	AAEL008947	protein misato
5571415	AAEL009043	bicaudal D-related protein homolog
5571433	AAEL009055	cholinesterase
5571439	AAEL009083	zinc finger protein Xfin
5571536	AAEL009132	cytochrome P450 6a2
5571662	AAEL001655	structural maintenance of chromosomes protein 4
5571774	AAEL009283	AT-rich interactive domain-containing protein 4B
5571810	AAEL001705	protein odr-4 homolog
5571858	AAEL009344	adenylate cyclase type 3
5571977	AAEL009460	uncharacterized LOC5571977
5572018	AAEL000251	protein stoned-A
5572023	AAEL000219	glyoxalase domain-containing protein 4
5572144	AAEL009554	serine protease 53
5572167	AAEL009583	filamin-A
5572221	AAEL009662	uncharacterized LOC5572221
5572241	AAEL009666	histone-lysine N-methyltransferase ash1
5572624	AAEL009944	rRNA-processing protein UTP23 homolog
5572723	AAEL009991	myosin-IIIb
5572793	AAEL001906	dentin sialophosphoprotein
5573301	AAEL010397	GILT-like protein 3
5573365	AAEL010451	girdin
5573396	AAEL002735	sodium/hydrogen exchanger 7
5573440	AAEL010477	protein THEM6
5573614	AAEL010620	uncharacterized protein C6orf203
5573621	AAEL010617	DNA-directed RNA polymerase III subunit RPC1
5573842	AAEL010747	protein enabled
5573847	AAEL010770	uncharacterized LOC5573847
5573959	AAEL002206	signal-induced proliferation-associated 1-like protein 2
5573971	AAEL010812	zinc finger protein 420
5574074	AAEL010912	venom dipeptidyl peptidase 4
5574261	AAEL011029	uncharacterized LOC5574261
5574623	AAEL011260	protein D3
5574709	AAEL011348	apyrase
5574730	AAEL011368	facilitated trehalose transporter Tret1
5574769	AAEL011416	general odorant-binding protein 71
5574813	AAEL002474	transcription factor Ken 2
5574974	AAEL002502	dnaJ homolog subfamily C member 16
5575135	AAEL000330	multifunctional methyltransferase subunit TRM112-like protein
5575218	AAEL010621	WD repeat-containing protein 74
5575226	AAEL011690	ionotropic receptor 87a2
5575298	AAEL011760	toll-like receptor Tollo
5575394	AAEL011800	protein tweety-2
5575516	AAEL011893	sine oculis-binding protein homolog
5575537	AAEL002676	angiotensin-converting enzyme
5575539	AAEL002674	tetratricopeptide repeat protein 25
5575688	AAEL013710	uncharacterized LOC5575688
5575698	AAEL013708	MIEF1 upstream open reading frame protein
5575947	AAEL012396	uncharacterized LOC5575947
5576136	AAEL002795	DNA-binding protein RFX2
5576225	AAEL002849	zinc finger protein 850
5576295		unconventional myosin-IXb
5576296	AAEL012450	serine/threonine-protein kinase SBK1
5576462	AAEL002896	uncharacterized LOC5576462
5576467	AAEL002910	sphingomyelin phosphodiesterase 4
5576496	AAEL002907	lipase 1
5576541	AAEL012602	rho guanine nucleotide exchange factor 10
5576560	AAEL012618	RNA-binding protein 34
5576712		uncharacterized LOC5576712
5576775	AAEL012760	sodium channel protein Nach
5576934	AAEL012875	vesicle-trafficking protein SEC22b-B
5577047		uncharacterized LOC5577047
5577089	AAEL012993	splicing factor, arginine/serine-rich 15
5577094	AAEL012996	rho GDP-dissociation inhibitor 1
5577171	AAEL013051	uncharacterized LOC5577171
5577172	AAEL013049	nitrilase and fragile histidine triad fusion protein NitFhit
5577175	AAEL013045	exosome complex component RRP41
5577179	AAEL013046	glucose dehydrogenase [FAD, quinone]
5577433	AAEL013183	inositol-trisphosphate 3-kinase A
5577466	AAEL012995	histone-lysine N-methyltransferase E(z)
5578281	AAEL013600	integrin alpha-PS2
5578503	AAEL013711	probable peptide chain release factor C12orf65, mitochondrial
5578603		uncharacterized LOC5578603
5578720	AAEL013834	probable multidrug resistance-associated protein lethal(2)03659
5578803	AAEL003652	furin-like protease 1
5578900	AAEL013904	probable 3-hydroxyisobutyrate dehydrogenase, mitochondrial
5578948	AAEL013919	disheveled-associated activator of morphogenesis 1
5578955	AAEL013936	serine protease inhibitor 28Dc
5579004	AAEL003812	uncharacterized LOC5579004
5579658	AAEL003949	WD repeat-containing protein 43
5579659	AAEL003955	PHD and RING finger domain-containing protein 1
5579818	AAEL005522	IWS1-like protein
5579888	AAEL001046	mucin-6
5579916	AAEL001015	uncharacterized LOC5579916
5580019	AAEL009645	uncharacterized LOC5580019
5580025	AAEL009648	ectopic P granules protein 5 homolog
5580244	AAEL012332	oral-facial-digital syndrome 1 protein homolog

### Sheet: Table 4
GENEID	LOCUS tag	gene description		not present in OWP
110674250		segmentation protein fushi tarazu	BOLD	Present in OW
110676099		growth hormone secretagogue receptor type 1-like
110679210		uncharacterized LOC110679210
110680774		disheveled-associated activator of morphogenesis 1-like
110680966		zinc finger protein ZXDC-like
5564210	AAEL009930	uncharacterized LOC5564210
5564327	AAEL000584	transcription factor SOX-3
5564337	AAEL004219	GTPase-activating Rap/Ran-GAP domain-like protein 3
5564524	AAEL014491	paired amphipathic helix protein Sin3a
5564586	AAEL004342	general odorant-binding protein 99b
5564612	AAEL014534	GATOR complex protein WDR59
5565763	AAEL004969	uncharacterized LOC5565763
5566116	AAEL005174	uncharacterized LOC5566116
5566382	AAEL005347	breast cancer anti-estrogen resistance protein 3
5567368	AAEL006040	coatomer subunit beta'
5567473	AAEL000931	alkaline phosphatase 4
5568147	AAEL006567	mucin-5AC
5568191		zinc finger protein 135
5568773	AAEL007111	protein phosphatase PHLPP-like protein
5568908	AAEL007215	integrator complex subunit 5
5569027	AAEL007313	tRNA (adenine(37)-N6)-methyltransferase
5569551	AAEL007742	proto-oncogene tyrosine-protein kinase ROS
5570553	AAEL008374	E3 ubiquitin-protein ligase Nedd-4
5570655	AAEL008466	homeobox protein B-H1
5570673	AAEL008484	uncharacterized LOC5570673
5571028	AAEL008752	titin
5571379	AAEL009022	Ca(2+)/calmodulin-responsive adenylate cyclase
5571662	AAEL001655	structural maintenance of chromosomes protein 4
5571774	AAEL009283	AT-rich interactive domain-containing protein 4B
5572018	AAEL000251	protein stoned-A
5572023	AAEL000219	glyoxalase domain-containing protein 4
5572144	AAEL009554	serine protease 53
5572167	AAEL009583	filamin-A
5572221	AAEL009662	uncharacterized LOC5572221
5572624	AAEL009944	rRNA-processing protein UTP23 homolog
5572723	AAEL009991	myosin-IIIb
5573301	AAEL010397	GILT-like protein 3
5573365	AAEL010451	girdin
5573440	AAEL010477	protein THEM6
5573614	AAEL010620	uncharacterized protein C6orf203
5573842	AAEL010747	protein enabled
5573847	AAEL010770	uncharacterized LOC5573847
5574261	AAEL011029	uncharacterized LOC5574261
5574709	AAEL011348	apyrase
5575226	AAEL011690	ionotropic receptor 87a2
5575537	AAEL002676	angiotensin-converting enzyme
5575698	AAEL013708	MIEF1 upstream open reading frame protein
5576560	AAEL012618	RNA-binding protein 34
5576712		uncharacterized LOC5576712
5576934	AAEL012875	vesicle-trafficking protein SEC22b-B
5577089	AAEL012993	splicing factor, arginine/serine-rich 15
5577094	AAEL012996	rho GDP-dissociation inhibitor 1
5577172	AAEL013049	nitrilase and fragile histidine triad fusion protein NitFhit
5577179	AAEL013046	glucose dehydrogenase [FAD, quinone]
5577466	AAEL012995	histone-lysine N-methyltransferase E(z)
5577529	AAEL013239	tolloid-like protein 1
5577642	AAEL003213	guanine deaminase
5578503	AAEL013711	probable peptide chain release factor C12orf65, mitochondrial
5578603		uncharacterized LOC5578603
5578955	AAEL013936	serine protease inhibitor 28Dc
5579004	AAEL003812	uncharacterized LOC5579004
5579658	AAEL003949	WD repeat-containing protein 43
5579888	AAEL001046	mucin-6
5580025	AAEL009648	ectopic P granules protein 5 homolog

### Sheet: Table 5
GENEID	LOCUS tag	gene description	Function	Overall functional description	Title of article/report/dissertation	year published	Author		not present in OWP
Genes with synonymous mutations
5568908	AAEL007215	integrator complex subunit 5
5569027	AAEL007313	tRNA (adenine(37)-N6)-methyltransferase
5570553	AAEL008374	E3 ubiquitin-protein ligase Nedd-4	expression among DENV responsive genes; invovled in ceullular process such as endocytosis and ubiquitin mediated proteolysis	immune response	Comparative Expression Profiles of Midgut Genes in Dengue Virus Refractory and Susceptible Aedes aegypti across Critical Period for Virus Infection	2012	Chauhan
5572723	AAEL009991	myosin-IIIb
5575698	AAEL013708	MIEF1 upstream open reading frame protein
5578503	AAEL013711	probable peptide chain release factor C12orf65, mitochondrial
Genes with non-synonymous mutations
5569551	AAEL007742	proto-oncogene tyrosine-protein kinase ROS	Details Table 4
5566382	AAEL005347	breast cancer anti-estrogen resistance protein 3

### Sheet: Table 6
GENEID	LOCUS tag	Gene discription	Function	Overall functional description	Title of article/report/dissertation	year published	Author		not present in OWP
Genes with synonymous mutations
110674250		segmentation protein fushi tarazu	regulate transcription of genes responsible for segmentation in the early Drosophila embryo. In a heatshoock experiment it was shown that in Ae. aegypti overexpressionof this gene has lethal effects.	Life-cycle: Development	THE EVOLUTION AND FUNCTION OF THE PAIR-RULE GENE FUSHI TARAZU (FTZ)	2015	Field
5565385	AAEL004774	zinc finger protein 665	olfactory development: expression in developing antennae	Life-cycle: Development	Chitosan/siRNA nanoparticle targeting demonstrates a requirement for single-minded during larval and pupal olfactory system development of the vector mosquito Aedes aegypti	2014	Mysore
5566519	AAEL005445	uncharacterized LOC5566519
5567847	AAEL000994	uncharacterized LOC5567847
5568191		zinc finger protein 135
5568908	AAEL007215	integrator complex subunit 5
5568910	AAEL007202	nuclear hormone receptor HR96	Nuclear receptors in general play a role in endocrine regulation of reproduction. Authors tried to established the expression of this gene (among others) in the tissue of the fat body and ovaries of females. However, for this gene the expression levels in the development time of this gene were difficult to assess, and the gene was excluded form the analysis.	Life-cycle: Development	Nuclear receptors in the mosquito Aedes aegypti	2009	Douglas
5570545	AAEL008368	odorant receptor 13	Olfactory gene which is upregulated when females actively look for hosts.	Life-cycle:Blood feeding	GENE AND MIR EXPRESSION IN THE YELLOW FEVER MOSQUITO AEDESAEGYPTI	2015	Cosme
5570605	AAEL008362	extracellular sulfatase SULF-1 homolog
5570690	AAEL008498	coiled-coil domain-containing protein 40
5571135	AAEL008829	uncharacterized LOC5571135/ Nasrat	This gene (Nasrat) is important for eggshell melanization and for egg viability and do not affect exochorionic ultrasturcutres. The protein is present before blood feeding starts. Thus, it is predominantly expressed in the ovaries of adult females. In Drosophila: Nasrat a protein that associates with others in the pervitelline space (between eggshell and oocyte plasma membrane) of developing ovar…	Life-cycle: Reproduction	Characterization of essential eggshell proteins from Aedes aegypti mosquitoes	2020 unpublished-Biorxiv	Simington
5572723	AAEL009991	myosin-IIIb
5573396	AAEL002735	sodium/hydrogen exchanger 7
5574261	AAEL011029	uncharacterized LOC5574261
5574769	AAEL011416	general odorant-binding protein 71
5574974	AAEL002502	dnaJ homolog subfamily C member 16
5575537	AAEL002676	angiotensin-converting enzyme
5575698	AAEL013708	MIEF1 upstream open reading frame protein
5576462	AAEL002896	uncharacterized LOC5576462
5577175	AAEL013045	exosome complex component RRP41
5578603		uncharacterized LOC5578603
5578803	AAEL003652	furin-like protease 1	unclear	unclear	Quantitative Trait Loci Mapping of Genome Regions Controlling Permethrin Resistance in the Mosquito Aedes aegypti	2008	Saavedra-Rodriguez
Genes with non-synonymous mutations
23687681	AAEL012294	adenylate cyclase type 9	Details in Table 4
5569551	AAEL007742	proto-oncogene tyrosine-protein kinase ROS
5569243	AAEL007505	homeobox protein araucan
5566382	AAEL005347	breast cancer anti-estrogen resistance protein 3
5575298	AAEL011760	toll-like receptor Tollo
23687474	AAEL017054	zinc finger CCCH domain-containing protein 13
5578503	AAEL013711	probable peptide chain release factor C12orf65, mitochondrial
5566305	AAEL005303	tubulin-specific chaperone D
5567368	AAEL006040	coatomer subunit beta'

### Sheet: Table 7
GENEID	LOCUS tag	gene description	Function	Overall functional description	Title of article/report/dissertation	year published	Author		not present in OWP
Genes with synonymous mutations
110674250		segmentation protein fushi tarazu	regulate transcription of genes responsible for segmentation in the early Drosophila embryo. In a heatshoock experiment it was shown that in Ae. aegypti overexpressionof this gene has lethal effects.	Life-cycle: Development	THE EVOLUTION AND FUNCTION OF THE PAIR-RULE GENE FUSHI TARAZU (FTZ)	2015	Field
5567368	AAEL006040	coatomer subunit beta'	details Table 4
5568908	AAEL007215	integrator complex subunit 5
5569027	AAEL007313	tRNA (adenine(37)-N6)-methyltransferase
5570553	AAEL008374	E3 ubiquitin-protein ligase Nedd-4	expression among DENV responsive genes; invovled in ceullular process such as endocytosis and ubiquitin mediated proteolysis	immune response	Comparative Expression Profiles of Midgut Genes in Dengue Virus Refractory and Susceptible Aedes aegypti across Critical Period for Virus Infection	2012	Chauhan
5572723	AAEL009991	myosin-IIIb
5574261	AAEL011029	uncharacterized LOC5574261
5575537	AAEL002676	angiotensin-converting enzyme
5575698	AAEL013708	MIEF1 upstream open reading frame protein
5578503	AAEL013711	probable peptide chain release factor C12orf65, mitochondrial
5578603		uncharacterized LOC5578603
Genes with non-synonymous mutations
5569551	AAEL007742	proto-oncogene tyrosine-protein kinase ROS	details Table 4
5566382	AAEL005347	breast cancer anti-estrogen resistance protein 3

### Sheet: Table 8
CH-DH	CH-DRK	CH-KT	DH-DRK	DH-KT	DRK-KT		present in EAP-OW-->not local adapation but Climate adaptation
110674037	110674109	110674134	110675257	110674134	110674205		Present in Bennett et al (2021) candidate genes--> local adaptation
110674134	110674472	110674250	110675718	110675257	110674250
110674205	110675215	110674761	110676052	110675611	110675926
110675257	110675246	110675195	110677244	110676298	110676664
110676669	110675343	110675279	110677739	110676664	110676765
110676765	110675548	110675654	110678160	110676765	110677070
110677222	110675654	110676024	110678464	110676911	110677078
110677717	110675670	110676214	110678585	110677068	110677143
110678160	110675718	110676664	110678647	110677717	110677854
110678343	110675890	110676763	110678735	110678500	110678004
110678936	110675926	110676911	110679428	110678661	110678070
110678987	110675973	110677215	110679441	110678790	110678500
110679261	110676038	110678070	110679512	110678810	110679386
110679365	110676149	110678373	110680233	110679261	110679417
110680919	110676540	110678500	110680805	110679365	110679479
110681079	110676652	110678575	23687470	110679428	110679721
23687470	110676981	110678626	23687484	110679441	110681079
23687515	110677039	110678790	23687524	110681079	110681517
23687526	110677085	110679012	23687526	110681517	23687380
23687567	110677132	110679386	23687567	23687380	23687395
23687646	110677176	110679465	23687735	23687408	23687474
23687656	110677244	110680246	23687769	23687419	23687622
23687683	110677657	110681517	23687781	23687470	5563570
23687745	110678329	23687474	23687783	23687526	5563684
23687797	110678936	23687515	23687877	23687567	5563694
23687811	110679022	23687681	5563631	23687646	5563780
23687946	110679441	23687736	5563632	23687735	5563948
5563604	110679479	23687919	5563773	23687769	5563953
5563611	110679512	23687959	5563775	23687777	5563968
5563635	110680233	23687995	5563777	23687946	5564170
5563636	110680805	5563937	5563778	5563585	5564380
5563642	110680850	5564016	5563780	5563733	5564563
5563793	110681343	5564066	5563793	5563777	5564580
5563999	23687500	5564091	5563851	5563793	5564618
5564044	23687515	5564170	5563863	5563999	5564696
5564077	23687524	5564265	5563999	5564092	5564744
5564092	23687681	5564280	5564177	5564247	5564808
5564156	23687736	5564361	5564218	5564250	5565097
5564177	23687767	5564403	5564265	5564255	5565255
5564250	23687769	5564482	5564314	5564265	5565314
5564314	23687811	5564528	5564380	5564326	5565448
5564397	23687899	5564530	5564405	5564557	5565603
5564405	23687919	5564678	5564490	5564580	5565610
5564408	5563570	5564741	5564539	5564607	5565685
5564573	5563652	5564746	5564563	5564673	5565778
5564580	5563711	5564757	5564573	5564694	5565780
5564593	5563780	5564852	5564679	5564728	5565810
5564607	5564023	5565185	5564685	5564744	5565830
5564678	5564033	5565214	5564690	5565116	5565842
5564724	5564040	5565217	5564694	5565217	5565849
5564770	5564066	5565231	5564698	5565249	5565851
5564816	5564106	5565288	5564736	5565278	5565898
5564842	5564218	5565305	5565249	5565305	5565967
5564914	5564252	5565442	5565250	5565385	5566000
5564976	5564280	5565470	5565300	5565485	5566116
5564984	5564397	5565485	5565314	5565517	5566154
5564995	5564403	5565517	5565319	5565610	5566168
5565000	5564408	5565520	5565322	5565636	5566238
5565002	5564484	5565588	5565448	5565637	5566566
5565119	5564530	5565593	5565517	5565670	5566668
5565120	5564563	5565604	5565603	5565719	5566712
5565140	5564678	5565610	5565670	5565806	5566740
5565249	5564684	5565689	5565779	5565967	5566768
5565319	5564693	5565743	5565794	5566042	5566773
5565385	5564694	5565800	5565842	5566064	5566777
5565593	5564742	5565869	5565843	5566168	5566826
5565778	5564746	5565951	5565849	5566212	5566843
5565806	5564835	5565962	5565892	5566297	5566870
5565814	5564842	5566195	5566051	5566305	5567034
5565842	5565185	5566219	5566056	5566335	5567058
5565951	5565247	5566270	5566332	5566344	5567287
5566042	5565288	5566305	5566335	5566382	5567302
5566219	5565322	5566335	5566352	5566385	5567305
5566290	5565517	5566373	5566382	5566442	5567347
5566335	5565588	5566446	5566385	5566444	5567368
5566455	5565593	5566449	5566438	5566455	5567509
5566479	5565617	5566450	5566479	5566459	5567597
5566589	5565743	5566566	5566499	5566461	5567609
5566633	5565760	5566777	5566589	5566477	5567672
5566803	5565780	5567079	5566633	5566480	5567765
5566805	5565834	5567108	5566803	5566599	5567843
5567142	5565849	5567254	5566805	5566804	5567847
5567164	5565962	5567315	5566809	5566870	5567858
5567180	5565969	5567344	5566813	5566913	5567927
5567293	5565995	5567357	5566939	5567180	5567991
5567431	5565996	5567363	5567142	5567344	5568192
5567447	5566136	5567369	5567262	5567357	5568318
5567548	5566238	5567442	5567431	5567368	5568320
5567571	5566289	5567597	5567463	5567377	5568501
5567591	5566335	5567661	5567571	5567538	5568528
5567592	5566939	5567682	5567587	5567542	5568605
5567617	5567097	5567843	5567588	5567571	5568614
5567724	5567142	5567888	5567590	5567592	5568615
5567878	5567265	5567991	5567591	5567858	5568625
5567879	5567294	5568018	5567592	5567882	5568706
5567988	5567363	5568028	5567813	5567927	5568799
5568082	5567576	5568069	5567829	5567991	5568910
5568083	5567579	5568083	5567856	5568073	5568923
5568289	5567964	5568191	5567882	5568075	5568945
5568693	5568017	5568192	5568056	5568076	5568988
5568712	5568018	5568381	5568063	5568116	5568996
5568715	5568028	5568469	5568073	5568134	5569018
5568775	5568056	5568556	5568075	5568322	5569086
5568805	5568120	5568706	5568076	5568381	5569111
5568806	5568147	5568715	5568082	5568490	5569186
5568958	5568178	5568754	5568134	5568625	5569297
5569082	5568244	5568815	5568289	5568706	5569342
5569083	5568255	5568834	5568291	5568718	5569551
5569084	5568303	5568908	5568292	5568744	5569579
5569106	5568311	5568916	5568311	5568745	5569757
5569140	5568318	5569027	5568501	5568788	5569794
5569277	5568493	5569114	5568528	5569051	5569799
5569444	5568501	5569137	5568537	5569083	5569954
5569465	5568605	5569342	5568605	5569084	5569989
5569493	5568609	5569440	5568609	5569106	5570027
5569620	5568614	5569579	5568613	5569110	5570111
5569740	5568621	5569762	5568614	5569111	5570127
5569797	5568622	5569780	5568615	5569297	5570230
5569935	5568751	5569787	5568616	5569342	5570421
5569948	5568808	5569828	5568617	5569465	5570422
5569999	5568816	5569869	5568629	5569551	5570445
5570092	5568854	5569989	5568663	5569573	5570505
5570209	5569342	5570033	5568808	5569585	5570507
5570213	5569437	5570070	5568816	5569619	5570515
5570229	5569440	5570111	5568958	5569620	5570524
5570310	5569533	5570127	5569084	5569763	5570537
5570317	5569618	5570130	5569086	5569780	5570539
5570352	5569727	5570133	5569265	5569794	5570582
5570578	5569753	5570134	5569333	5569827	5570645
5570607	5569827	5570163	5569342	5569828	5570690
5570710	5570029	5570223	5569465	5569869	5570704
5570747	5570031	5570317	5569675	5569878	5570837
5570754	5570141	5570322	5569799	5569989	5570839
5570839	5570142	5570381	5569827	5570002	5570895
5570937	5570293	5570397	5569832	5570106	5570986
5570976	5570310	5570412	5569948	5570111	5571049
5571033	5570317	5570429	5570106	5570127	5571095
5571044	5570322	5570505	5570213	5570131	5571135
5571049	5570525	5570539	5570352	5570133	5571300
5571092	5570698	5570545	5570461	5570229	5571317
5571203	5570792	5570550	5570525	5570239	5571333
5571248	5570806	5570555	5570578	5570377	5571425
5571347	5570837	5570571	5570598	5570421	5571441
5571557	5571026	5570582	5570607	5570426	5571574
5571596	5571033	5570957	5570704	5570430	5571658
5571642	5571036	5570975	5570748	5570431	5571700
5571894	5571104	5571023	5570792	5570553	5571709
5572158	5571171	5571026	5570849	5570555	5571726
5572190	5571452	5571068	5571044	5570582	5571731
5572221	5571507	5571145	5571049	5570605	5571736
5572342	5571510	5571159	5571102	5570607	5571971
5572345	5571602	5571171	5571171	5570622	5571975
5572420	5571703	5571204	5571172	5570684	5572135
5572421	5571929	5571507	5571422	5570690	5572208
5572422	5572071	5571525	5571451	5570818	5572482
5572428	5572139	5571529	5571642	5570819	5572625
5572519	5572408	5571557	5571678	5570839	5572643
5572566	5572440	5571597	5571808	5570849	5572722
5572588	5572482	5571651	5571822	5571008	5572723
5572590	5572601	5571713	5571835	5571009	5572766
5572615	5572626	5571731	5571969	5571010	5572767
5572684	5572631	5571963	5572012	5571044	5572805
5572819	5572722	5571971	5572374	5571049	5572837
5572835	5572728	5572124	5572420	5571112	5572902
5572994	5572819	5572139	5572519	5571171	5572919
5573124	5572837	5572358	5572625	5571581	5572996
5573165	5572928	5572405	5572626	5571731	5573137
5573207	5573001	5572440	5572728	5571811	5573247
5573267	5573055	5572517	5572835	5571946	5573336
5573288	5573100	5572675	5572837	5572030	5573358
5573381	5573207	5572678	5572900	5572105	5573385
5573468	5573210	5572708	5573174	5572124	5573391
5573627	5573216	5572723	5573216	5572139	5573396
5573637	5573232	5572766	5573391	5572374	5573469
5573704	5573322	5572920	5573450	5572460	5573475
5573733	5573385	5572953	5573519	5572482	5573536
5573809	5573415	5572954	5573627	5572519	5573590
5573818	5573418	5572955	5573654	5572584	5573654
5573833	5573468	5572957	5573661	5572648	5573817
5573834	5573845	5572992	5573761	5572708	5573855
5573835	5573918	5572996	5573818	5572716	5573910
5574061	5573957	5573039	5573834	5572722	5573917
5574085	5573984	5573055	5574043	5572723	5573918
5574095	5574003	5573098	5574085	5572819	5573942
5574228	5574004	5573118	5574124	5572959	5574092
5574262	5574016	5573156	5574306	5572994	5574260
5574272	5574030	5573157	5574420	5572996	5574261
5574282	5574084	5573170	5574426	5573098	5574266
5574335	5574272	5573172	5574469	5573173	5574272
5574353	5574316	5573173	5574493	5573557	5574331
5574695	5574317	5573175	5574495	5573590	5574538
5574831	5574464	5573206	5574508	5573626	5574581
5574835	5574506	5573207	5574670	5573733	5574754
5574867	5574537	5573208	5574831	5573809	5574769
5574895	5574581	5573219	5574895	5573818	5574830
5575013	5574670	5573228	5574897	5573861	5574835
5575075	5574676	5573247	5574901	5573942	5574863
5575076	5574703	5573303	5574996	5574261	5575087
5575080	5574759	5573358	5575022	5574351	5575088
5575148	5574779	5573396	5575075	5574448	5575093
5575149	5574827	5573561	5575127	5574471	5575191
5575163	5574835	5573718	5575148	5574529	5575208
5575164	5574855	5573900	5575149	5574546	5575274
5575165	5574996	5573942	5575164	5574731	5575275
5575250	5575022	5573959	5575166	5574768	5575326
5575277	5575098	5574073	5575441	5574769	5575513
5575280	5575101	5574085	5575469	5574815	5575569
5575317	5575179	5574092	5575550	5574835	5575690
5575469	5575250	5574148	5575599	5574955	5575715
5575535	5575320	5574224	5575603	5575079	5575783
5575653	5575384	5574260	5575604	5575127	5575836
5575671	5575599	5574262	5575715	5575149	5575957
5575705	5575624	5574266	5575755	5575157	5575974
5575787	5575627	5574475	5575759	5575163	5576016
5575860	5575629	5574768	5575782	5575164	5576030
5575863	5575679	5574769	5575850	5575165	5576033
5575895	5575738	5574867	5576033	5575183	5576086
5576132	5575759	5574974	5576229	5575208	5576234
5576196	5575820	5575087	5576237	5575209	5576309
5576203	5575836	5575093	5576379	5575242	5576412
5576241	5575838	5575098	5576424	5575275	5576462
5576268	5575903	5575208	5576501	5575322	5576467
5576327	5575927	5575209	5576554	5575516	5576505
5576535	5575964	5575228	5576567	5575535	5576886
5576567	5575998	5575270	5576802	5575537	5576991
5576624	5576016	5575275	5576875	5575550	5577084
5576722	5576030	5575280	5576882	5575821	5577175
5576802	5576033	5575314	5576886	5575844	5577199
5576838	5576045	5575514	5576915	5575850	5577203
5576851	5576054	5575516	5576943	5575855	5577306
5576922	5576121	5575537	5576948	5575899	5577377
5577008	5576130	5575627	5576998	5575933	5577397
5577009	5576142	5575632	5577197	5575934	5577431
5577042	5576202	5575698	5577199	5576032	5577633
5577186	5576240	5575750	5577244	5576202	5577640
5577301	5576241	5575869	5577246	5576213	5577641
5577302	5576272	5576007	5577267	5576214	5577667
5577357	5576444	5576019	5577281	5576233	5577772
5577407	5576461	5576032	5577302	5576237	5577780
5577429	5576624	5576043	5577357	5576269	5577937
5577445	5576728	5576070	5577431	5576345	5578138
5577465	5576838	5576107	5577561	5576462	5578168
5577467	5576886	5576233	5577636	5576555	5578172
5577468	5577009	5576241	5577722	5576622	5578212
5577476	5577193	5576316	5577919	5576800	5578219
5577561	5577220	5576430	5577934	5576801	5578507
5577636	5577281	5576505	5577937	5576877	5578614
5577647	5577302	5576547	5578075	5576886	5578622
5577654	5577639	5576941	5578270	5576891	5578673
5577890	5577668	5576948	5578369	5576943	5578803
5577980	5577728	5577084	5578387	5576948	5578828
5577985	5577937	5577175	5578481	5576952	5578918
5577987	5577953	5577197	5578716	5577064	5579029
5578003	5577955	5577214	5578851	5577197	5579075
5578109	5578003	5577228	5578853	5577290	5579161
5578115	5578168	5577255	5578869	5577302	5579220
5578160	5578212	5577353	5578890	5577322	5579336
5578257	5578221	5577428	5578958	5577325	5579501
5578505	5578273	5577429	5578996	5577466	5579531
5578537	5578341	5577481	5579220	5577561	5579651
5578678	5578537	5577492	5579431	5577573	5579659
5578732	5578710	5577633	5579531	5577634	5579796
5578837	5578739	5577732	5579892	5577636	5579799
5578853	5578802	5577734	5579944	5577660	5579810
5578856	5578856	5577804	5580096	5577674	5579827
5578935	5578884	5577984	5580104	5577682	5579853
5578936	5579242	5578003	5580112	5577777	5579855
5579220	5579460	5578103	5580205	5578062	5579967
5579229	5579471	5578115	5580286	5578138	5580118
5579242	5579501	5578173		5578159	5580191
5579463	5579531	5578347		5578270	5580274
5580112	5579892	5578369		5578528
5580117	5580091	5578458		5578614
5580191	5580104	5578503		5578806
5580293	5580156	5578507		5578903
5580295	5580159	5578603		5578918
5580310	5580191	5578622		5579043
	5580204	5578678		5579219
	5580286	5578710		5579220
	5580324	5578739		5579336
		5578803		5579338
		5578893		5579488
		5578918		5579796
		5579242		5579912
		5579336		5580025
		5579479		5580104
		5579481		5580168
		5579508		5580191
		5579520		5580205
		5579652		5580293
		5579659		5580295
		5579855		5580309
		5579864		5580310
		5579999
		5580107
		5580190
		5580238

### Sheet: Table 9
Chromosome	Position	GeneID	LOCUS tag	PorteinID	gene description
NC_035107.1	105472905	5564405	AAEL004229	XP_001648735.1	glutathione S-transferase theta-1
NC_035107.1	105488589
NC_035108.1	464770105	5564528	AAEL014493	XP_001648863.2	xanthine dehydrogenase
NC_035108.1	464770524
NC_035108.1	464770554
NC_035107.1	235802020	5564679	AAEL004390	XP_001649029.3	chorion peroxidase-like
NC_035107.1	235802587
NC_035107.1	235802589
NC_035107.1	235802634
NC_035107.1	235812645	5564684	AAEL004386	XP_001649030.2	chorion peroxidase
NC_035107.1	235812661
NC_035107.1	235812667
NC_035107.1	235812672
NC_035107.1	235812700
NC_035107.1	235813141
NC_035107.1	235813295
NC_035107.1	235813324
NC_035107.1	235813328
NC_035107.1	235813330
NC_035107.1	235813806
NC_035107.1	235813821
NC_035107.1	235813861
NC_035109.1	368531452	5564757	AAEL014612	XP_001649103.2	LOW QUALITY PROTEIN: uncharacterized protein LOC5564757
NC_035107.1	289386703	5565588	AAEL004870	XP_001649970.1	cytochrome P450 18a1
NC_035107.1	289386706
NC_035107.1	289397466
NC_035107.1	289397559
NC_035109.1	323674808	5565806	AAEL005006	XP_001650160.2	probable cytochrome P450 6g2
NC_035108.1	83711679	5568320	AAEL006733	XP_001652198.1	NADPH:adrenodoxin oxidoreductase, mitochondrial
NC_035108.1	83711780
NC_035108.1	83711824
NC_035108.1	83712112
NC_035108.1	83712355
NC_035108.1	83712485
NC_035108.1	83712494
NC_035108.1	83712575
NC_035108.1	419233386	5571529	AAEL009124	XP_001653674.1	probable cytochrome P450 6a13
NC_035108.1	419233682
NC_035108.1	419233937
NC_035108.1	419233964
NC_035108.1	419233965
NC_035108.1	213998707	5574471	AAEL002367	XP_001655125.2	esterase B1
NC_035108.1	203827676	5575933	AAEL009664	XP_001655925.2	aldehyde dehydrogenase, dimeric NADP-preferring
NC_035109.1	160895123	5578481	AAEL000495	XP_001657004.2	glutathione peroxidase
NC_035109.1	160895203
NC_035109.1	10028969	5570230	AAEL008152	XP_001659009.1	uncharacterized protein LOC5570230
NC_035109.1	10028999
NC_035107.1	286327245	5575604	AAEL011934	XP_001662086.2	probable maleylacetoacetate isomerase 2 isoform X1
NC_035107.1	286327245			XP_021693777.1	probable maleylacetoacetate isomerase 2 isoform X2
NC_035107.1	59657672	5576070	AAEL012297	XP_001662400.2	fatty acid hydroxylase domain-containing protein 2
NC_035109.1	399254142	23687959	AAEL017539	XP_011493176.1	cytochrome P450 6a2
NC_035109.1	399254404
NC_035109.1	399254413
NC_035109.1	399254422
NC_035109.1	399254443
NC_035109.1	399254448
NC_035109.1	399254584
NC_035109.1	399254604
NC_035109.1	399254622
NC_035109.1	399254637
NC_035109.1	399254833
NC_035109.1	399254854
NC_035109.1	399254875
NC_035109.1	399254917
NC_035107.1	235765458	5564694	AAEL004401	XP_021692994.1	chorion peroxidase
NC_035107.1	235766369
NC_035107.1	235785682
NC_035107.1	235785685
NC_035107.1	235785762
NC_035107.1	235785782
NC_035107.1	235785790
NC_035107.1	247388244	5566459	AAEL005416	XP_021693132.1	uncharacterized protein LOC5566459
NC_035107.1	247388286
NC_035107.1	247388743
NC_035108.1	36272367	5563937	AAEL014246	XP_021696237.1	UDP-glucuronosyltransferase isoform X1
NC_035108.1	36272368
NC_035108.1	36272369
NC_035108.1	36272370
NC_035108.1	36272367			XP_021696238.1	UDP-glucuronosyltransferase 2B1 isoform X2
NC_035108.1	36272368
NC_035108.1	36272369
NC_035108.1	36272370
NC_035108.1	174437630	5578160	AAEL005113	XP_021698889.1	esterase B1 isoform X1
NC_035108.1	174437715
NC_035108.1	174437763
NC_035108.1	174437883
NC_035108.1	174437995
NC_035108.1	174437630			XP_021698890.1	esterase B1 isoform X2
NC_035108.1	174437715
NC_035108.1	174437763
NC_035108.1	174437883
NC_035108.1	174437995
NC_035108.1	174437630			XP_021698893.1	esterase B1 isoform X4
NC_035108.1	174437715
NC_035108.1	174437763
NC_035108.1	174437883
NC_035108.1	174437995
NC_035108.1	174437630			XP_021698894.1	esterase B1 isoform X5
NC_035108.1	174437763
NC_035108.1	174437883
NC_035108.1	174437995
NC_035108.1	182797300	5573288	AAEL010381	XP_021699048.1	UDP-glucuronosyltransferase 2C1 isoform X1
NC_035108.1	182797847
NC_035108.1	182797954
NC_035108.1	182797300			XP_021699049.1	UDP-glucuronosyltransferase 1-6 isoform X2
NC_035108.1	182797847
NC_035108.1	341031746	5573100	AAEL010290	XP_021701800.1	short-chain dehydrogenase/reductase family 16C member 6
NC_035108.1	341031794
NC_035108.1	341031803
NC_035108.1	341031948
NC_035108.1	341031746			XP_021701801.1
NC_035108.1	341031794
NC_035108.1	341031803
NC_035108.1	341031948
NC_035108.1	341031746			XP_021701802.1
NC_035108.1	341031794
NC_035108.1	341031803
NC_035108.1	341031948
NC_035108.1	341031746			XP_021701803.1
NC_035108.1	341031794
NC_035108.1	341031803
NC_035108.1	341031948
NC_035108.1	464819859	110677222		XP_021703943.1	uncharacterized protein LOC110677222
NC_035108.1	464819867
NC_035108.1	464819870
NC_035108.1	464819882
NC_035108.1	464819885
NC_035108.1	464819894
NC_035108.1	464819899
NC_035108.1	464819913
NC_035108.1	464819971		not present
NC_035109.1	112007577	5575191	AAEL000340	XP_021704581.1	cytochrome P450 4C1
NC_035109.1	329404371	5578347	AAEL003545	XP_021704792.1	liver carboxylesterase 4
NC_035109.1	329404428
NC_035109.1	329404578
NC_035109.1	329404371			XP_021704793.1
NC_035109.1	329404428
NC_035109.1	329404578
NC_035109.1	329404371			XP_021704794.1
NC_035109.1	329404428
NC_035109.1	329404578
NC_035109.1	266920610	5579660	AAEL003959	XP_021705072.1	dehydrogenase/reductase SDR family member 7
NC_035109.1	266920610			XP_021705073.1
NC_035109.1	266920610			XP_021705074.1
NC_035109.1	266920610			XP_021705075.1
NC_035109.1	266920610			XP_001648134.2
NC_035109.1	114045288	5567034	AAEL005771	XP_021706405.1	probable cytochrome P450 313a1
NC_035109.1	114045322
NC_035109.1	216688712	5568018	AAEL006471	XP_021706447.1	alcohol dehydrogenase class-3
NC_035109.1	74278808	5579336	AAEL006058	XP_021708777.1	cytochrome P450 4c21
NC_035109.1	74278814
NC_035109.1	74279797
NC_035109.1	74289146
NC_035109.1	74289207
NC_035109.1	74289218
NC_035109.1	260759427	5571102	AAEL001517	XP_021709982.1	venom carboxylesterase-6 isoform X1
NC_035109.1	260759427			XP_021709983.1	bile salt-activated lipase isoform X2
